# Oligonucleotide capture sequencing of the SARS-CoV-2 genome and subgenomic fragments from COVID-19 individuals

**DOI:** 10.1101/2020.07.27.223495

**Authors:** Harsha Doddapaneni, Sara Javornik Cregeen, Richard Sucgang, Qingchang Meng, Xiang Qin, Vasanthi Avadhanula, Hsu Chao, Vipin Menon, Erin Nicholson, David Henke, Felipe-Andres Piedra, Anubama Rajan, Zeineen Momin, Kavya Kottapalli, Kristi L. Hoffman, Fritz J. Sedlazeck, Ginger Metcalf, Pedro A. Piedra, Donna M. Muzny, Joseph F. Petrosino, Richard A. Gibbs

## Abstract

The newly emerged and rapidly spreading SARS-CoV-2 causes coronavirus disease 2019 (COVID-19). To facilitate a deeper understanding of the viral biology we developed a capture sequencing methodology to generate SARS-CoV-2 genomic and transcriptome sequences from infected patients. We utilized an oligonucleotide probe-set representing the full-length genome to obtain both genomic and transcriptome (subgenomic open reading frames [ORFs]) sequences from 45 SARS-CoV-2 clinical samples with varying viral titers. For samples with higher viral loads (cycle threshold value under 33, based on the CDC qPCR assay) complete genomes were generated. Analysis of junction reads revealed regions of differential transcriptional activity and provided evidence of expression of ORF10. Heterogeneous allelic frequencies along the 20kb ORF1ab gene suggested the presence of a defective interfering viral RNA species subpopulation in one sample. The associated workflow is straightforward, and hybridization-based capture offers an effective and scalable approach for sequencing SARS-CoV-2 from patient samples.
