## Supplementary Table 1 for "Oligonucleotide capture sequencing of the SARS-CoV-2 genome and subgenomic fragments from COVID-19 individuals"

### Sheet: Table
Supplementary Table 1. Sample information, capture pools and sequencing metrics details. See table foot notes for column groups.
Sample Group	Patient ID	Sample_ID	RNA RIN	RNA Dv200	Input for cDNA	Length (bp)	Pool#	Capture Batch	CT	Raw_reads	TrimRemoved	Reads_after_trim	Host_mapped	Virmap_input_reads	Length covered (bp)	Percent Sars-Cov-2 Ref Cov	Sars-Cov-2 genome Cov	Percent human rRNA reads	SARS2ReadCount	ReadperM	PercRawMappedCovid	PercHostMapped	PercTrimRemoved	NonSARS2_reads	PercRest	PercExtra	Sum
Sars-Cov-2 positive samples; capture enriched	27	192000003B	4.9	78	45.2596	29918	1	1	20.4	35602676	4252266	31350410	731590	30618820	29915	99.99	138673	1.4695	30189556	35.6027	84.7957	2.05487	11.9437	429264	1.20571	13.1494	100
	7	192000052B	2.3	85	17.24	29925			21.65	805167518	97028930	708138588	684250	707454338	29925	100	3192285	0.0542999	695907601	805.168	86.4302	0.0849823	12.0508	11546737	1.43408	13.4849	100
	14	192000072B	2.3	65	17.745	29902			25.1	19828626	2357378	17471248	875482	16595766	29902	100	75470	3.1589	16425955	19.8286	82.8396	4.41524	11.8888	169811	0.856393	12.7452	100
	16	192000021B	2.5	80	25.67	29868			27.4	6315772	724352	5591420	738940	4852480	29865	99.99	22135	9.27769	4806436	6.31577	76.1021	11.6999	11.4689	46044	0.729032	12.198	100
	30	192000088B	4.5	72	42.185	29876			27.45	1633616	262022	1371594	460584	911010	29876	100	4091	12.6501	893905	1.63362	54.7194	28.1941	16.0394	17105	1.04706	17.0865	100
	19	192000119B	2.1	65	40.1169	29861			28.34	1252306	160860	1091446	816356	275090	29861	100	1071	58.2104	235378	1.25231	18.7956	65.1882	12.8451	39712	3.17111	16.0162	100
	26	192000135B	2.3	67	15.68	29866	2		29.75	249884630	31455248	218429382	120913710	97515672	29866	100	377110	33.2851	82088509	249.885	32.8506	48.3878	12.5879	15427163	6.17371	18.7616	100
	28	192000124B	2.4	65	17.9775	29857			32.15	164774014	21791892	142982122	117823006	25159116	29851	99.98	46492	52.1096	10100950	164.774	6.13018	71.5058	13.2253	15058166	9.13868	22.364	100
	9	192000051B	2.2	89	13.6	29856			32.7	247274508	33891316	213383192	96542534	116840658	29856	100	512090	26.1714	111162197	247.275	44.955	39.0427	13.7059	5678461	2.29642	16.0024	100
	3	192000106B	2.3	68	33.2	29564			37.35	130623570	17449654	113173916	112506976	666940	10592.8	35.83	803	65.4496	62294	130.624	0.0476897	86.1307	13.3587	604646	0.462892	13.8216	100
	3	192000090B	2.3	59	17.355	29563			37.95	149637526	19631080	130006446	129127116	879330	17598.9	59.53	1646	72.2419	211474	149.638	0.141324	86.2933	13.1191	667856	0.446316	13.5654	100
	25	192000251B	2.3	57	35.535	30151	3	2	17.3	322669196	51604184	271065012	303038	270761974	30151	100	1196745	0.0553994	267725507	322.669	82.9721	0.093916	15.9929	3036467	0.941046	16.934	100
	13	192000159B	2.7	70	35.231	29931			20.6	49201816	8632340	40569476	846496	39722980	29931	100	176411	0.8519	39227444	49.2018	79.7276	1.72046	17.5448	495536	1.00715	18.5519	100
	10	192000440B	2.4	72	21	29914			23	213913694	35635382	178278312	393320	177884992	29914	100	793028	0.112999	176093958	213.914	82.3201	0.183869	16.6588	1791034	0.837269	17.496	100
	2	192000207B	2.2	71	23.595	29869			26.3	25278726	4625694	20653032	944944	19708088	29869	100	87355	2.3297	19529512	25.2787	77.2567	3.7381	18.2988	178576	0.706428	19.0052	100
	24	192000429B	2.7	68	50.55	29762			38	209837788	43563634	166274154	165045548	1228606	10497.1	35.27	12180	53.7519	944745	209.838	0.450226	78.6539	20.7606	283861	0.135276	20.8959	100
	32	192000254B	3.1	74	36.428	29861	4		27.8	59892580	10453564	49439016	34878210	14560806	29861	100	64639	52.5161	14355358	59.8926	23.9685	58.2346	17.4539	205448	0.343027	17.7969	100
	6	192000331B	2.4	83	32.375	29857			29.5	153023260	28170846	124852414	18075220	106777194	29857	100	476360	5.1574	105224556	153.023	68.7638	11.8121	18.4095	1552638	1.01464	19.4242	100
	22	192000374B	2.3	59	26.005	29840			33.2	73251560	11874964	61376596	55008430	6368166	28747.9	96.34	29077	53.907	6251159	73.2516	8.53382	75.0952	16.2112	117007	0.159733	16.3709	100
	12	192000354B	2.8	91	19.71	29835			35.5	113089036	24114352	88974684	17258250	71716434	29682.8	99.49	315611	4.231	70177850	113.089	62.0554	15.2608	21.3233	1538584	1.36051	22.6838	100
	25	192000419B	2.5	63	49.805	29812			36.9	109920024	17410240	92509784	89305086	3204698	27218.4	91.3	15276	54.4059	3112299	109.92	2.83142	81.2455	15.839	92399	0.0840602	15.9231	100
	5	192000317B	5.2	90	25.56	23754			39.3	38709514	10551934	28157580	26540834	1616746	2090.35	8.8	75580	31.9342	1177859	38.7095	3.04282	68.5641	27.2593	438887	1.1338	28.3931	100
	26	192000161B	2.3	65	54.725	29792	5		33	194728796	39520906	155207890	152896250	2311640	26291.4	88.25	10505	45.2773	2069186	194.729	1.0626	78.5175	20.2954	242454	0.124509	20.4199	100
	12	192000296B	2.3	86	22.32	29846			33.8	276379802	47143526	229236276	15652662	213583614	29753.5	99.69	947499	2.0011	210145748	276.38	76.0351	5.66346	17.0575	3437866	1.24389	18.3014	100
	4	192000436B	2.2	57	37.44	29815			34.7	183906826	31822064	152084762	150259364	1825398	24436.4	81.96	9280	54.1318	1704335	183.907	0.926738	81.7041	17.3034	121063	0.0658284	17.3692	100
	24	192000376B	2.6	56	24.35	28724			34.9	229762182	39305488	190456694	189265762	1190932	11785.5	41.03	7313	44.8338	644011	229.762	0.280295	82.3746	17.107	546921	0.238038	17.3451	100
	15	192000341B	2.6	86	22.86	28657			35.5	131972938	43029448	88943490	79624286	9319204	12041.7	42.02	88698	35.4234	7969760	131.973	6.03894	60.3338	32.6048	1349444	1.02252	33.6273	100
	31	192000261B	2.2	45	60.72	29689			35.6	261025930	42387926	218638004	217355214	1282790	22180.7	74.71	3093	50.2906	509736	261.026	0.195282	83.2696	16.239	773054	0.29616	16.5351	100
	1	192000359B	2.4	71	26.28	29427			35.9	196291538	39748780	156542758	154191826	2350932	16641	56.55	15696	49.5616	1955957	196.292	0.996455	78.5525	20.2499	394975	0.201219	20.4511	100
	20	192000381B	2.2	58	51.94	29845			36.2	251501626	44547942	206953684	206054658	899026	28573.6	95.74	3953	67.4404	846799	251.502	0.336697	81.9298	17.7128	52227	0.0207661	17.7336	100
	17	192000203B	2.6	80	32.3	29557			36.6	141931292	26999714	114931578	107074402	7857176	24177.6	81.8	19568	43.1845	3480523	141.931	2.45226	75.441	19.0231	4376653	3.08364	22.1067	100
	22	192000300B	2.4	84	21.51	29260			38.1	178994562	38948414	140046148	135600430	4445718	4473.85	15.29	56841	35.8572	1871966	178.995	1.04582	75.7567	21.7596	2573752	1.43789	23.1974	100
	3	192000162B	2.3	48	120.42	24217			38.9	210494554	35965978	174528576	174478056	50520	4017.6	16.59	342	58.7522	10204	210.495	0.00484763	82.8896	17.0864	40316	0.019153	17.1056	100
	29	192000446B	1.1	86	6.365	0	6		32.9	7234454	5576782	1657672	175512	1482160				0.178396	0	7.23445	0	2.42606	77.0864	1482160	20.4875	97.5739	100
	31	192000378B	2.6	61	8.463	29655			35.4	154089870	24436026	129653844	128212748	1441096	21754.9	73.36	7238	50.4653	1167039	154.09	0.757376	83.2065	15.8583	274057	0.177855	16.0362	100
	3	192000204B	2.6	68	52.62	27535			35.6	215699108	38070456	177628652	177546092	82560	4490.96	16.31	1542	72.3162	52595	215.699	0.0243835	82.3119	17.6498	29965	0.013892	17.6637	100
	28	192000405B	2.3	54	48.3	29669			36	129600672	23021740	106578932	106357838	221094	10310	34.75	2448	59.6168	194339	129.601	0.149952	82.0658	17.7636	26755	0.0206442	17.7842	100
	11	192000295B	2.5	58	15.95	28148			36.5	142506344	27305450	115200894	114386514	814380	3552.28	12.62	12280	39.4283	329580	142.506	0.231274	80.2677	19.1609	484800	0.340195	19.5011	100
	27	192000218B	2.3	64	61	27099			36.6	193436298	33082898	160353400	160263312	90088	1918.61	7.08	1406	62.0025	20115	193.436	0.0103988	82.8507	17.1027	69973	0.0361737	17.1389	100
	21	192000426B	2.2	59	47.175	28747			36.7	163112958	25522700	137590258	137073186	517072	10363.3	36.05	5913	58.4261	457335	163.113	0.280379	84.0357	15.6473	59737	0.0366231	15.6839	100
	8	192000370B	4.4	69	44.375	26888			37	124437036	23330584	101106452	100527522	578930	6740.82	25.07	8090	50.9578	410751	124.437	0.330087	80.7859	18.7489	168179	0.135152	18.8841	100
	23	192000364B	2.6	88	18.225	29271			38	158791080	32480700	126310380	117454776	8855604	8198.81	28.01	123314	50.535	7594436	158.791	4.78266	73.9681	20.455	1261168	0.794231	21.2492	100
	3	192000259B	2.2	60	67.38	27856			38.8	146277900	25549852	120728048	120646572	81476	4872.01	17.49	809	57.9162	30025	146.278	0.020526	82.4776	17.4667	51451	0.0351735	17.5018	100
	18	192000160B	NA	73	59.98	29040			38.9	148503920	28574604	119929316	119778674	150642	4567.99	15.73	1650	46.6279	58234	148.504	0.0392138	80.6569	19.2416	92408	0.062226	19.3039	100
	5	192000380B	2.2	66	42.575	25883			39.5	128645118	22566888	106078230	105904674	173556	2653.01	10.25	5891	52.0977	119296	128.645	0.0927326	82.3231	17.542	54260	0.042178	17.5841	100
Controls	negControl1	508d	1.1	4	11.572	25360			0	124669312	34038420	90630892	73377500	17253392	705.008	2.78	74737	46.3463	393360	124.669	0.315523	58.8577	27.303	16860032	13.5238	40.8268	100
	negControl2	517d	2.6	3	10.912	18379			0	73425276	28476368	44948908	31786170	13162738	825.217	4.49	17248	7.9898	114643	73.4253	0.156136	43.2905	38.7828	13048095	17.7706	56.5534	100
	negControl3	521d	2.6	14	22	18216			0	91208270	22748152	68460118	61280002	7180116	1420.85	7.8	27149	44.2598	279313	91.2083	0.306236	67.1869	24.9409	6900803	7.56598	32.5069	100
	posControl1	SarsCov-2; 150,000 copies	9.2	91	50 ng UHR	29935		1	0	3947272	495942	3451330	641870	2809460	29935	100	12223	13.803	2662480	3.94727	67.4511	16.2611	12.5642	146980	3.72358	16.2878	100
	posControl2	SarsCov-2; 1,500 copies	9.2	91	50 ng UHR	29910	1	1	0	158210268	28522654	129687614	124428222	5259392	29910	100	22607	71.3044	4955114	158.21	3.13198	78.6474	18.0283	304278	0.192325	18.2206	100
	posControl3	SarsCov-2; 1,500 copies	9.2	91	50 ng UHR	29907		2	0	110851704	28081336	82770368	76102104	6668264	29907	100	28431	51.1	6286390	110.852	5.67099	68.6522	25.3323	381874	0.344491	25.6768	100
	posControl4	SarsCov-2; 150,000 copies	9.2	91	50 ng UHR	29921	2	2	0	10631838	2315916	8315922	1011234	7304688	29921	100	31492	8.3	6986925	10.6318	65.717	9.51138	21.7828	317763	2.98879	24.7716	100
Sars-Cov-2 positive samples; Pre-Capture		192000003B-2	4.9	78	45.2596	29867	For 9 of these samples, libraries before enrichment were also sequenced		20.4	258409766	42006378	216403388	216041536	361852	29867	100	265	65.6512	57806	258.41	0.0223699	83.6042	16.2557	304046	0.11766	16.3734	100
		192000072B-2	2.3	65	17.745	29875			25.1	199212250	28772966	170439284	169206898	1232386	29875	100	102	67.5083	22361	199.212	0.0112247	84.938	14.4434	1210025	0.607405	15.0508	100
		192000021B-2	2.5	80	25.67	29845			27.4	172638514	25143746	147494768	147257404	237364	29845	100	28	73.5167	6172	172.639	0.0035751	85.2981	14.5644	231192	0.133917	14.6983	100
		192000088B-2	4.5	72	42.185	29811			27.45	193071060	48446368	144624692	143518334	1106358	28433.7	95.38	6	29.2613	1267	193.071	0.000656235	74.3345	25.0925	1105091	0.572375	25.6649	100
		192000119B-2	2.1	65	40.1169	29839			28.34	322996338	47858146	275138192	270520412	4617780	22761.2	76.28	3	79.1012	538	322.996	0.000166565	83.7534	14.8169	4617242	1.4295	16.2464	100
		192000135B-2	2.3	67	15.68	29816			29.75	296814674	38996904	257817770	238736814	19080956	29049.7	97.43	6	64.7393	1418	296.815	0.000477739	80.433	13.1385	19079538	6.4281	19.5666	100
		192000124B-2	2.4	65	17.9775	29683			32.15	203912616	27085018	176827598	162705328	14122270	10009.1	33.72	1	66.4742	123	203.913	6.032e-05	79.7917	13.2827	14122147	6.92559	20.2082	100
		192000106B-2	2.3	68	33.2	0			37.35	199324038	26414690	172909348	172283894	625454	0	0	0	74.3995	0	199.324	0	86.4341	13.2521	625454	0.313788	13.5659	100
		192000090B-2	2.3	59	17.355	0			37.95	152139464	20063862	132075602	131587944	487658	0	0	0	72.2419	0	152.139	0	86.4917	13.1878	487658	0.320534	13.5083	100
	Sample info
	Processing stats
	Calculated stats
	Used in plot
ReadperM	Raw reads / 1000000
PercRawMappedCovid	(SARS2ReadCount / Raw_reads) * 100
PercHostMapped	(Host_mapped / Raw_reads) * 100
PercTrimRemoved	(TrimRemoved / Raw_reads) * 100
NonSARS2_reads	Virmap input reads - SARS2ReadCount
PercRest	(NonSARS2_reads / Raw_reads) * 100
PercExtra	PercRest + PercTrimRemoved
Sum (check it is 100)	PercRawMappedCovid + PercHostMapped + PercTrimRemoved + PercRest
