## Supplementary Table 2 for "Oligonucleotide capture sequencing of the SARS-CoV-2 genome and subgenomic fragments from COVID-19 individuals"

### Sheet: lineage_analysis
Supplementary. Table 2. Lineage analysis
Sequence name	Lineage	Bootstrap	SH-aLRT	Most common countries	Number of taxa	Date range	Days since last sampling
hCoV-19/USA/TX_GCID_192000051B/2020	A.3	100	100	USA, Australia, UK	191	January-28, April-21	86
hCoV-19/USA/TX_GCID_192000159B/2020	B.1	100	100	UK, USA, Australia	7440	January-24, May-21	56
hCoV-19/USA/TX_GCID_192000207B/2020	B.1	98	100	UK, USA, Australia	7440	January-24, May-21	56
hCoV-19/USA/TX_GCID_192000251B/2020	B.1	100	100	UK, USA, Australia	7440	January-24, May-21	56
hCoV-19/USA/TX_GCID_192000254B/2020	B.1	100	100	UK, USA, Australia	7440	January-24, May-21	56
hCoV-19/USA/TX_GCID_192000296B/2020	B.1	100	100	UK, USA, Australia	7440	January-24, May-21	56
hCoV-19/USA/TX_GCID_192000331B/2020	B.1	100	100	UK, USA, Australia	7440	January-24, May-21	56
hCoV-19/USA/TX_GCID_192000354B/2020	B.1	100	100	UK, USA, Australia	7440	January-24, May-21	56
hCoV-19/USA/TX_GCID_192000440B/2020	B.1	100	100	UK, USA, Australia	7440	January-24, May-21	56
hCoV-19/USA/TX_GCID_192000003B/2020	B.1	100	100	UK, USA, Australia	7440	January-24, May-21	41
hCoV-19/USA/TX_GCID_192000021B/2020	B.1	100	100	UK, USA, Australia	7440	January-24, May-21	41
hCoV-19/USA/TX_GCID_192000052B/2020	B.1	100	100	UK, USA, Australia	7440	January-24, May-21	41
hCoV-19/USA/TX_GCID_192000072B/2020	B.1.1	96	94	UK, Australia, USA	6287	February-15, May-20	42
hCoV-19/USA/TX_GCID_192000088B/2020	B.1	100	100	UK, USA, Australia	6733	January-24, April-23	27
hCoV-19/USA/TX_GCID_192000119B/2020	A.1	92	100	USA, Australia, Canada	981	February-22, April-09	41
hCoV-19/USA/TX_GCID_192000124B/2020	B.1	100	100	UK, USA, Australia	7440	January-24, May-21	41
hCoV-19/USA/TX_GCID_192000135B/2020	A.3	100	100	USA, Australia, Taiwan	84	March-03, April-13	37
