## Supplementary Table 3 for "Oligonucleotide capture sequencing of the SARS-CoV-2 genome and subgenomic fragments from COVID-19 individuals"

### Sheet: Suppl-Table-2-splitR-Cap
Supplementary Table 3. Junction read counts is reads/million identified in the post capture data of 17 samples with full-length genomes.
Patient ID	Sample ID	Genome Coverage	SARS CoV 2 N1	SARS CoV 2 N2	RNAse P	Result	Date of Test	ORF1ab	S	ORF3a	E	M	ORF6	ORF7a	ORF7b	ORF8	N	ORF10
25	192000251D	1196745	16.8	17.3	27.2	Positive	2020-04-07 17:24:00	0	8.9255	233.31	0.2801	0.3908	0.166	4.3296	0.0622	151.225	0.5222	0.128
27	192000003B	138673	20.2	20.6	24.5	Positive	2020-03-18 16:42:00	0	8.9584	358.648	0.1244	0.7465	0.2177	6.0967	0.0933	415.882	2.8306	0
13	192000159D	176411	20.6	20.6	25	Positive	2020-03-30 15:01:00	0	12.4428	244.602	0	0.2262	0.0452	4.5925	0.0452	140.106	2.3754	0
7	192000052B	3192285	21.6	21.7	34.2	Positive	2020-03-24 13:30:00	0	5.7817	140.916	0.1067	0.2674	0.2769	1.649	0.0041	68.2631	0.0446	0.1297
10	192000440D	793028	22.3	23	29.6	Positive	2020-04-23 16:53:00	0	74.4704	220.814	0.4587	0.9536	0.4072	52.085	0.0979	163.322	0.6134	0.0155
14	192000072D	75470	25	25.2	31	Positive	2020-03-25 11:00:00	0	10.6103	360.809	0	0.4015	0	2.0074	0	70.0282	0.0574	0
2	192000207D	87355	25.4	26.3	27.6	Positive	2020-04-02 17:34:00	0	5.9211	138.729	0.0463	0.1388	0.0463	2.9143	0	77.0664	0.0463	0
30	192000088D	4091	27	27.9	25.7	Positive	2020-03-25 11:00:00	0	10.5433	290.995	0	0	0	6.326	0	168.693	0	0
16	192000021B	22135	27.2	27.6	29.8	Positive	2020-03-20	0	10.3518	203.054	0	0.5972	0.1991	1.9907	0	81.6199	0	0
19	192000119D	1071	27.8	28.9	27.7	Positive	2020-03-26 18:35:00	0	8.2845	182.258	0	0	0	4.1422	0	28.9956	0	0
32	192000254D	64639	28.7	27.8	22.8	Positive	2020-04-07 17:24:00	0	0.8554	189.702	0	0	0	0	0	174.766	0.1316	0
26	192000135D	377110	29.1	30.4	33.6	Positive	2020-03-27 12:47:00	0	22.8166	378.502	0.0348	0.0116	0.0928	22.7006	0.0116	224.305	0.1159	0
6	192000331D	476360	29.2	29.5	27.7	Positive	2020-04-16 18:45:00	0	2.1109	55.0017	0.0596	0.1192	0.017	2.2385	0.0426	0.4596	0.1192	0
28	192000124D	46492	31.3	33	30.3	Positive	2020-03-26 18:35:00	0	0.2778	0	0	0	0	0.3705	0	8.7058	0	0
9	192000051B	512090	32.2	33.2	32.4	Positive	2020-03-24 13:30:00	0	0.2789	0.0085	0	0	0	1.1241	0	0	379.646	0
12	192000296D	947499	32.9	33.8	32	Positive	2020-04-14 17:03:00	0	0.0708	0.0044	0	0	0	0	0.0221	0.2169	0.0221	0
12	192000354D	315611	34.2	35.5	30.3	Positive	2020-04-17 16:11:00	0	0.7024	0.0511	0	0.0255	0.0255	0	0	0.0128	0.0766	0
	192000446D		31.7	32.9	30.6	Positive	2020-04-23 16:53:00
			Average Junction-reads #					0	10.7884	176.318	0.0653294	0.228135	0.0878647	6.62159	0.0222941	104.333	22.7413	0.0160706
			# of sample expressed in					0	17	14	7	11	10	14	7	16	13	3
			Junction-reads/million	Cell Color	Low
			0.01 and 0.099		Median			0	1	1	3	2	5	0	7	1	5	1
			0.1 - 0.99		High			0	4	0	4	9	5	1	0	2	5	2
			1 - 9.99					0	6	0	0	0	0	11	0	1	2	0
			>10					0	6	13	0	0	0	2	0	12	1	0
