## Supplementary Table 4 for "Oligonucleotide capture sequencing of the SARS-CoV-2 genome and subgenomic fragments from COVID-19 individuals"

### Sheet: Sheet1
Supplementary Table 4. Junction read counts in reads/million identified in the nine samples sequenced before (IDxxxxB-2) and after capture (IDxxxxB) enrichment.
Patient Id	Sample ID	Pre (IDxxB-2)or Post capture (IDxxB)	Genome Coverage	ORF1ab	S	ORF3a	E	M	ORF6	ORF7a	ORF7b	ORF8	N	ORF10	Comments	Full-length Genome	Consistent expression, cap, no capture
3	192000090D	192000090D		0	0	0	0	0	0	0	0	0	0	0		No
		192000090B-2		0	0	0	0	0	0	0	0	0	0	0
	192000106D	192000106D		0	0	0	0	0	0	0	0	0	0	0		No
		192000106B-2		0	0	0	0	0	0	0	0	0	0	0
14	192000072D	192000072D	75470	0	10.6103	360.809	0	0.4015	0	2.0074	0	70.0282	0.0574	0		Yes	Yes
		192000072B-2	102	0	0	161.97	0	0	0	0	0	0	0	0	Included in Fig 4A	Yes
16	192000021B	192000021B	22135	0	10.3518	203.054	0	0.5972	0.1991	1.9907	0	81.6199	0	0		Yes	Yes/No
		192000021B-2	28	0	0	0	0	0	0	0	0	152.022	0	0	Included in Fig 4A	Yes
19	192000119D	192000119D	1071	0	8.2845	182.258	0	0	0	4.1422	0	28.9956	0	0		Yes	Yes
		192000119B-2	3	0	0	0	0	0	0	0	0	0	0	0		No
26	192000135D	192000135D	377110	0	22.8166	378.502	0.0348	0.0116	0.0928	22.7006	0.0116	224.305	0.1159	0		Yes	Yes
		192000135B-2	6	0	0	0	0	0	0	0	0	0	0	0	Included in Fig 4A	No, but 97.43%
27	192000003B	192000003B	138673	0	8.9584	358.648	0.1244	0.7465	0.2177	6.0967	0.0933	415.882	2.8306	0		Yes	Yes
		192000003B-2	265	0	15.8093	426.851	0	0	0	0	0	521.706	0	0	Included in Fig 4A	Yes
28	192000124D	192000124D	46492	0	0.2778	0	0	0	0	0.3705	0	8.7058	0	0		Yes	Yes
		192000124B-2	1	0	0	0	0	0	0	0	0	0	0	0		No
30	192000088D	192000088D	4091	0	10.5433	290.995	0	0	0	6.326	0	168.693	0	0		Yes	Yes
		192000088B-2	6	0	0	0	0	0	0	0	0	0	0	0	Included in Fig 4A	No, 95.3%
					Junction-reads/Mil		Cell Color
					0.01 and 0.099
					0.1 - 0.99
					1 - 9.99
					>10
